# Natural product-derived azaphilones are selective scaffolds for covalent lysine liganding in live cells

**DOI:** 10.64898/2026.09.27.751175

**Authors:** Wei Ding, Sophie Brameyer, Susanne H. Kirsch, Birthe Sandargo, Frank Surup, Stephan M. Hacker, Kirsten Jung, Stephan A. Sieber

## Abstract

Lysine-directed covalent liganding offers a promising strategy to expand the covalently ligandable proteome beyond cysteine. However, broadly applicable and selective lysine-reactive scaffolds remain limited. Here, we designed SCL-alkyne, a simplified azaphilone probe derived from the natural product sclerotiorin (SCL), for the global profiling of lysine reactivity in bacteria. SCL-alkyne displayed high intrinsic selectivity for lysine *in vitro* and in live *Escherichia coli* cells. *In situ* proteome profiling revealed that 84% of engaged sites belong to lysine residues and the protein *N*-terminus. Reactivity mapping provided an inventory of highly reactive sites showing that only a limited subset of reactive lysines is located in functional regions of proteins. Analysis of proteins enriched *via* the SCL-alkyne probe unraveled bacterial chemotaxis as a major target pathway which was confirmed by an impaired chemotactic response upon treatment of bacteria with SCL-alkyne. Competitive profiling of three structurally related azaphilone natural products identified 60 protein targets belonging to pathways related to iron-sulfur cluster assembly and antioxidant function. This study not only highlights the diverse modes-of-action of natural product azaphilones, but also establishes its core scaffold as effective lysine-reactive chemotype for identifying ligandable lysines.
