## Supplementary material for "Natural product-derived azaphilones are selective scaffolds for covalent lysine liganding in live cells": Table S2

### Sheet: Table of Content
Worksheet	Information
100 μM SCL-alkyne	Masses of modification for SCL-alkyne at 100 μM probe concentration in the proteome of E. coli K12 with probe treatment in situ
50 μM SCL-alkyne	Masses of modification for SCL-alkyne at 50 μM probe concentration in the proteome of E. coli K12 with probe treatment in situ
50 μM STP-alkyne	Masses of modification for STP-alkyne at 50 μM probe concentration in the proteome of E. coli K12 with probe treatment in situ
Column header	Information
Mass shift (Da)	Modification mass shifts identified by MSFragger Open Search and summarized by PTM-Shepherd after downstream validation with PeptideProphet and ProteinProphet.
Number of PSMs	Number of PSMs with the indicated modification mass shift identified by MSFragger Open Search in FragPipe
Percentage of PSMs	Percentage of PSMs assigned to the indicated modification mass shift by MSFragger Open Search in FragPipe

### Sheet: 100 μM SCL-alkyne
Mass shift (Da)	Number of PSMs	Percentage of PSMs
761.323	44065	21.8922
755.317	35878	17.8247
0	32540	16.1664
1.00235	19367	9.62182
15.9949	10236	5.0854
57.0215	6969	3.46231
-1.00235	6142	3.05144
2.0047	3742	1.85908
630.283	3488	1.73289
43.0058	3058	1.51926
624.275	3027	1.50386
3.00705	1794	0.891287
3.9949	1749	0.86893
31.9898	1629	0.809312
813.339	1486	0.738268
813.231	1375	0.683121
-17.0265	1366	0.67865
744.296	1264	0.627975
-2.0157	1106	0.549478
283.1	1069	0.531096
128.095	1055	0.52414
52.9115	842	0.418319
-18.0106	817	0.405898
209.019	697	0.34628
809.22	649	0.322433
114.043	514	0.255363
605.223	492	0.244433
19.9898	487	0.241949
26.0157	463	0.230026
156.101	437	0.217108
884.41	429	0.213134
0.036	404	0.200713
599.213	391	0.194255
778.319	385	0.191274
745.327	358	0.17786
633.228	341	0.169414
772.311	321	0.159478
58.0055	317	0.15749
765.331	314	0.156
627.221	311	0.15451
505.179	307	0.152522
-2.029	310	0.154013
892.362	269	0.133643
819.347	268	0.133147
47.9847	254	0.126191
-0.984	254	0.126191
-0.0702	225	0.111783
58.0372	222	0.110293
21.9819	211	0.104828
739.314	209	0.103834
882.466	193	0.0958854
701.323	188	0.0934013
887.361	180	0.0894268
799.32	175	0.0869427
-1.0554	166	0.0824714
53.9193	164	0.0814777
783.302	154	0.0765096
754.285	146	0.0725351
358.143	145	0.0720382
16.9798	136	0.0675669
352.999	131	0.0650828
15.8916	129	0.0640892
-99.0684	129	0.0640892
715.364	127	0.0630956
709.353	130	0.064586
876.456	125	0.0621019
755.272	121	0.0601147
0.0732	121	0.0601147
792.31	114	0.056637
235.094	116	0.0576306
-48.0042	109	0.0541529
762.353	107	0.0531592
725.344	107	0.0531592
209.18	101	0.0501784
805.33	98	0.0486879
869.468	94	0.0467006
209.059	88	0.0437198
316.091	83	0.0412357
142.981	83	0.0412357
115.027	85	0.0422293
-0.0938	79	0.0392484
775.338	70	0.0347771
364.118	71	0.0352739
111.993	73	0.0362675
42.0106	72	0.0357707
-101.048	69	0.0342803
570.196	68	0.0337834
240.994	67	0.0332866
576.296	66	0.0327898
739.285	65	0.032293
405.102	61	0.0303057
-17.0728	59	0.0293121
445.153	58	0.0288153
71.9714	57	0.0283185
-113.084	58	0.0288153
320.067	57	0.0283185
253.229	52	0.0258344
670.512	49	0.024344
399.091	49	0.024344
335.999	49	0.024344
-28.0116	48	0.0238471
932.434	47	0.0233503
-3.0458	46	0.0228535
387.15	45	0.0223567
58.9224	44	0.0218599
-33.9877	42	0.0208662
-127.109	42	0.0208662
-149.149	44	0.0218599
383.105	40	0.0198726
262.073	40	0.0198726
16.0424	42	0.0208662
-93.539	41	0.0203694
671.01	39	0.0193758
549.345	39	0.0193758
361.099	40	0.0198726
91.0496	39	0.0193758
-9.0678	38	0.018879
607.266	35	0.0173885
253.726	36	0.0178854
235.991	36	0.0178854
69.9022	36	0.0178854
834.341	34	0.0168917
399.132	33	0.0163949
373.134	33	0.0163949
53.9302	34	0.0168917
-94.2074	35	0.0173885
891.417	31	0.0154013
63.9582	33	0.0163949
20.0128	31	0.0154013
0.8842	33	0.0163949
439.158	29	0.0144076
282.084	30	0.0149045
486.176	28	0.0139108
298.064	29	0.0144076
148.966	29	0.0144076
61.9676	27	0.013414
828.32	25	0.0124204
765.207	27	0.013414
299.108	27	0.013414
155.064	26	0.0129172
-93.8748	25	0.0124204
891.429	24	0.0119236
498.323	23	0.0114268
491.153	22	0.0109299
13.9793	24	0.0119236
-115.136	24	0.0119236
379.052	21	0.0104331
188.028	21	0.0104331
61.9135	21	0.0104331
-142.081	22	0.0109299
946.439	19	0.00943949
415.071	20	0.00993631
383.093	20	0.00993631
370.17	20	0.00993631
-32.0498	18	0.00894268
825.346	17	0.00844586
799.101	17	0.00844586
758.291	18	0.00894268
725.36	16	0.00794905
179.935	16	0.00794905
30.8904	17	0.00844586
-3.9884	17	0.00844586
-5.1468	16	0.00794905
-22.0424	17	0.00844586
689.352	14	0.00695542
131.04	14	0.00695542
980.465	12	0.00596178
912.426	12	0.00596178
762.234	12	0.00596178
756.41	12	0.00596178
486.158	14	0.00695542
433.111	12	0.00596178
43.9742	12	0.00596178
769.337	10	0.00496815
753.318	11	0.00546497
724.461	10	0.00496815
504.273	11	0.00546497
378.118	12	0.00596178
255.179	10	0.00496815
116.977	11	0.00546497
92.0736	10	0.00496815
61.9218	10	0.00496815
-2.9558	10	0.00496815
-13.1738	11	0.00546497
-13.6244	11	0.00546497
940.432	9	0.00447134
902.356	9	0.00447134
800.356	9	0.00447134
756.149	9	0.00447134
206.026	8	0.00397452
502.3	7	0.00347771
502.214	7	0.00347771
413.138	7	0.00347771
393.069	7	0.00347771
344.665	7	0.00347771
316.055	7	0.00347771
285.07	7	0.00347771
276.063	7	0.00347771
273.006	6	0.00298089
234.021	6	0.00298089
102.991	6	0.00298089
850.549	5	0.00248408
169.043	4	0.00198726
123.042	5	0.00248408
-62.0338	4	0.00198726

### Sheet: 50 μM SCL-alkyne
Mass shift (Da)	Number of PSMs	Percentage of PSMs
0	43653	25.2198
761.323	26601	15.3683
755.313	23152	13.3757
15.9949	13314	7.69195
1.00235	13214	7.63418
57.0215	8916	5.15108
43.0058	4358	2.51777
-1.00235	4152	2.39875
2.0047	3520	2.03362
31.9898	1995	1.15258
630.285	1938	1.11965
3.9949	1909	1.10289
624.275	1857	1.07285
52.9115	1377	0.79554
3.00705	1292	0.746432
-17.0265	1190	0.687504
209.019	1008	0.582356
26.0157	955	0.551736
128.095	891	0.514761
299.092	860	0.496851
772.314	831	0.480097
-18.0106	717	0.414235
0.0362	661	0.381882
813.233	616	0.355884
283.1	597	0.344907
-2.0157	573	0.331042
21.9819	545	0.314865
47.9847	473	0.273268
813.341	451	0.260558
114.043	443	0.255936
0.9604	426	0.246115
20.0022	359	0.207407
599.216	320	0.184875
633.228	315	0.181986
605.221	300	0.17332
156.101	283	0.163499
414.247	269	0.15541
0.0558	258	0.149055
738.299	259	0.149633
-4.0334	256	0.1479
799.325	245	0.141545
884.41	241	0.139234
358.14	227	0.131146
627.219	218	0.125946
14.0157	203	0.11728
74.0178	192	0.110925
42.0106	194	0.11208
17.0206	188	0.108614
882.465	184	0.106303
739.316	177	0.102259
405.102	173	0.099948
778.317	169	0.0976371
876.46	137	0.0791496
-0.1208	136	0.0785718
-113.084	133	0.0768386
209.175	131	0.0756832
809.219	120	0.0693281
435.089	114	0.0658617
16.974	113	0.065284
-0.136	113	0.065284
-99.0684	115	0.0664394
131.04	111	0.0641285
52.8886	110	0.0635508
760.292	102	0.0589289
337.012	101	0.0583511
58.0452	96	0.0554625
53.9024	92	0.0531515
888.416	88	0.0508406
370.168	85	0.0491074
24.0386	85	0.0491074
715.363	83	0.0479519
496.184	79	0.045641
43.9898	80	0.0462187
357.083	77	0.0444855
28.0054	77	0.0444855
57.9054	74	0.0427523
1.9512	74	0.0427523
316.088	70	0.0404414
28.0313	70	0.0404414
4.9822	70	0.0404414
284.086	67	0.0387082
251.096	66	0.0381305
504.173	61	0.0352418
709.357	59	0.0340863
384.201	61	0.0352418
188.03	59	0.0340863
167.982	55	0.0317754
576.199	50	0.0288867
352.013	50	0.0288867
810.236	48	0.0277312
745.327	48	0.0277312
266.157	48	0.0277312
95.9834	49	0.028309
54.9696	48	0.0277312
111.987	46	0.0265758
-2.9416	47	0.0271535
605.233	43	0.0248426
562.192	43	0.0248426
93.9998	43	0.0248426
-3.1336	43	0.0248426
756.351	40	0.0231094
498.167	41	0.0236871
458.274	41	0.0236871
128.11	41	0.0236871
656.233	39	0.0225316
428.226	37	0.0213762
-2.975	35	0.0202207
-46.1138	35	0.0202207
745.338	33	0.0190652
740.442	34	0.019643
502.297	35	0.0202207
114.975	35	0.0202207
1.0706	34	0.019643
-147.168	33	0.0190652
435.107	31	0.0179098
191.022	32	0.0184875
-1.9144	31	0.0179098
310.046	32	0.0184875
-3.1818	31	0.0179098
1.1022	28	0.0161766
-17.9938	26	0.0150211
756.262	24	0.0138656
504.273	23	0.0132879
30.9748	23	0.0132879
-0.11	24	0.0138656
-3.1596	25	0.0144434
-4.0172	25	0.0144434
506.161	23	0.0132879
353.003	22	0.0127102
352.172	22	0.0127102
349.104	22	0.0127102
180.092	22	0.0127102
982.479	22	0.0127102
946.442	20	0.0115547
808.245	20	0.0115547
668.28	20	0.0115547
436.147	20	0.0115547
61.9218	21	0.0121324
18.9436	21	0.0121324
-27.1054	20	0.0115547
-49.0038	21	0.0121324
129.043	18	0.0103992
113.956	19	0.0109769
-95.1184	18	0.0103992
-128.095	18	0.0103992
817.317	17	0.00982148
546.323	17	0.00982148
528.152	17	0.00982148
36.8982	16	0.00924375
30.8898	17	0.00982148
-71.0371	17	0.00982148
859.394	14	0.00808828
744.281	16	0.00924375
516.279	14	0.00808828
343.094	14	0.00808828
215.127	16	0.00924375
43.9254	15	0.00866601
-87.032	15	0.00866601
892.425	12	0.00693281
739.288	13	0.00751054
715.35	13	0.00751054
335.118	13	0.00751054
955.441	11	0.00635508
813.257	12	0.00693281
561.309	11	0.00635508
416.064	12	0.00693281
150.017	11	0.00635508
58.9244	11	0.00635508
7.8934	11	0.00635508
-141.159	11	0.00635508
751.426	9	0.00519961
725.354	10	0.00577734
156.014	10	0.00577734
144.002	9	0.00519961
79.9568	10	0.00577734
36.9908	9	0.00519961
2.9296	10	0.00577734
821.359	7	0.00404414
703.325	8	0.00462187
691.346	8	0.00462187
678.193	8	0.00462187
677.242	7	0.00404414
502.212	7	0.00404414
398.116	7	0.00404414
289.116	8	0.00462187
201.011	7	0.00404414
128.939	7	0.00404414
-54.0362	7	0.00404414
-138.124	7	0.00404414
749.183	6	0.0034664
628.283	6	0.0034664
494.204	6	0.0034664
461.142	5	0.00288867
456.271	5	0.00288867
356.212	5	0.00288867
206.977	6	0.0034664
192.081	6	0.0034664
66.9658	5	0.00288867
-0.8872	5	0.00288867
762.37	4	0.00231094
389.09	4	0.00231094
101.025	4	0.00231094

### Sheet: 50 μM STP-alkyne
Mass shift (Da)	Number of PSMs	Percentage of PSMs
0	48060	26.8144
567.311	22883	12.7673
561.301	22527	12.5686
15.9949	18423	10.2789
57.0215	12692	7.08132
1.00235	9219	5.14361
43.0058	3830	2.1369
-1.00235	3759	2.09728
31.9898	2492	1.39038
2.0047	2380	1.32789
3.9949	2285	1.27488
52.9115	2194	1.22411
209.019	1746	0.974156
299.096	1734	0.967461
-17.0265	1273	0.710253
283.1	1051	0.586391
-2.0157	1028	0.573558
128.095	1009	0.562958
3.00705	895	0.499353
19.9898	864	0.482057
436.268	801	0.446907
26.0157	678	0.378281
430.262	663	0.369912
114.043	639	0.356521
53.9193	540	0.301285
300.088	467	0.260556
562.284	450	0.251071
405.203	439	0.244934
433.207	432	0.241028
411.21	413	0.230428
74.0242	411	0.229312
47.9847	399	0.222616
439.216	386	0.215363
21.9819	388	0.216479
755.311	353	0.196951
18.0278	346	0.193046
-18.0106	330	0.184119
882.465	325	0.181329
20.0022	320	0.17854
156.101	318	0.177424
32.0144	310	0.17296
876.461	295	0.164591
-0.9504	251	0.140042
14.0157	247	0.13781
32.9754	243	0.135578
358.142	231	0.128883
316.094	215	0.119956
568.294	195	0.108798
-0.9666	195	0.108798
-3.0372	191	0.106566
435.093	187	0.104334
583.319	180	0.100428
619.221	173	0.0965229
340.145	163	0.0909436
1.9536	150	0.0836904
-136.11	147	0.0820166
338.014	142	0.0792269
54.971	140	0.0781111
362.17	134	0.0747634
582.304	130	0.0725317
27.9949	129	0.0719738
0.0666	130	0.0725317
619.328	128	0.0714158
617.323	122	0.0680682
-1.9802	117	0.0652785
761.327	108	0.0602571
292.119	109	0.060815
368.178	100	0.0557936
74.0458	103	0.0574674
240.988	98	0.0546777
42.0106	101	0.0563515
43.9898	99	0.0552357
376.186	93	0.0518881
-121.1	90	0.0502142
180.094	90	0.0502142
208.079	88	0.0490984
20.0132	85	0.0474246
382.195	82	0.0457508
370.166	83	0.0463087
102.065	86	0.0479825
-130.104	84	0.0468666
634.329	81	0.0451928
-115.027	82	0.0457508
581.329	81	0.0451928
423.277	80	0.0446349
92.0748	78	0.043519
0.9618	75	0.0418452
276.159	74	0.0412873
-18.9954	74	0.0412873
304.164	71	0.0396135
227.064	69	0.0384976
-59.043	69	0.0384976
368	66	0.0368238
282.165	68	0.0379397
340.173	65	0.0362658
304.154	65	0.0362658
291.159	65	0.0362658
233.092	66	0.0368238
57.0662	65	0.0362658
0.0816	66	0.0368238
308.199	62	0.034592
334.165	57	0.0318024
220.027	56	0.0312444
226.129	50	0.0278968
-103.07	50	0.0278968
247.143	51	0.0284547
55.9906	48	0.0267809
-47.9998	51	0.0284547
569.329	47	0.026223
149.085	48	0.0267809
587.327	46	0.0256651
53.899	44	0.0245492
-1.8882	46	0.0256651
504.776	40	0.0223174
297.141	41	0.0228754
4.0398	40	0.0223174
121.03	40	0.0223174
71.9146	39	0.0217595
829.237	35	0.0195278
672.227	34	0.0189698
186.108	35	0.0195278
48.879	34	0.0189698
505.274	32	0.017854
417.269	34	0.0189698
312.14	32	0.017854
-25.0042	34	0.0189698
168.125	31	0.017296
29.9584	31	0.017296
817.456	29	0.0161801
355.124	29	0.0161801
266.025	28	0.0156222
203.079	30	0.0167381
187.127	30	0.0167381
-57.0215	29	0.0161801
776.345	26	0.0145063
668.345	27	0.0150643
641.265	26	0.0145063
334.139	26	0.0145063
280.083	28	0.0156222
170.067	27	0.0150643
571.325	24	0.0133905
417.258	25	0.0139484
335.001	25	0.0139484
-2.9082	25	0.0139484
-130.089	25	0.0139484
557.276	22	0.0122746
209.146	24	0.0133905
-113.084	23	0.0128325
816.342	22	0.0122746
272.065	21	0.0117167
0.9298	21	0.0117167
-0.0948	20	0.0111587
-65.046	21	0.0117167
-128.046	20	0.0111587
297.168	19	0.0106008
-14.0814	18	0.0100428
263.101	19	0.0106008
29.0652	17	0.00948491
1.8078	18	0.0100428
672.358	15	0.00836904
561.347	14	0.00781111
198.073	14	0.00781111
192.064	15	0.00836904
99.0684	15	0.00836904
6.9596	15	0.00836904
-113.097	14	0.00781111
782.345	12	0.00669523
714.242	13	0.00725317
606.325	13	0.00725317
458.274	12	0.00669523
264.142	12	0.00669523
241.097	14	0.00781111
226.024	13	0.00725317
79.9568	13	0.00725317
15.9356	13	0.00725317
935.364	11	0.0061373
807.304	10	0.00557936
801.41	10	0.00557936
699.269	10	0.00557936
646.368	11	0.0061373
215.135	10	0.00557936
127.036	11	0.0061373
29.9742	11	0.0061373
28.0313	10	0.00557936
2.1748	10	0.00557936
-54.0762	12	0.00669523
662.2	9	0.00502142
493.279	8	0.00446349
414.249	9	0.00502142
359.003	9	0.00502142
299.226	8	0.00446349
204.105	9	0.00502142
-88.0692	9	0.00502142
-92.0002	9	0.00502142
-94.079	9	0.00502142
-135.09	8	0.00446349
-140.125	9	0.00502142
774.427	7	0.00390555
503.065	6	0.00334762
878.249	4	0.00223174
721.358	4	0.00223174
-32.0334	4	0.00223174
